# Dynamic applicability domain (*d*AD) for compound-target binding affinity prediction task with confidence guarantees

**DOI:** 10.1101/2022.08.22.504786

**Authors:** Davor Oršolić, Tomislav Šmuc

## Abstract

Increasing efforts are being made in the field of machine learning to advance the learning of robust and accurate models from experimentally measured data and enable more efficient drug discovery processes. The prediction of binding affinity is one of the most frequent tasks of compound bioactivity modelling. Learned models for binding affinity prediction are assessed by their average performance on unseen samples, but point predictions are typically not provided with a rigorous confidence assessment. Approaches such as conformal predictor framework equip conventional models with more rigorous assessment of confidence for individual point predictions. In this paper, we extend the inductive conformal prediction (ICP) framework for the dyadic data, such as compound-target binding affinity prediction task. The new framework is based on dynamically defined calibration sets that are specific for each testing interaction pair and provides prediction assessment in the context of calibration pairs from its compound-target neighbourhood, enabling improved guarantees based on local properties of the prediction model. The effectiveness of the approach is benchmarked on several publicly available datasets and through testing in more realistic scenarios with increasing levels of difficulty on a bespoke, complex compound-target binding affinity space. We demonstrate that in such scenarios, novel approach combining applicability domain paradigm with conformal prediction framework, produces superior confidence assessment with informative prediction regions compared to other *state-of-the-art* conformal prediction approaches.
