## Supplementary material for "Dynamic applicability domain (*d*AD) for compound-target binding affinity prediction task with confidence guarantees": Table 1, Supplementary

### Sheet: Sheet1
Table 1, Supplementary Comparison of baseline methods with proposed dynamic applicability domain (dAD) approach on combined drug-kinase binding affinity dataset over four difficulty scenarios. The SX denotes the testing scenario; αδ is the median prediction region of the test set; #calib is number of samples in the calibration set or median number of samples for the dAD method with varying calibr…
SKCBA (paired)
		Median		Error rates per confidence level (\%)
Approach	SX	αδ	#calib	0.75	0.8	0.85	0.9	0.95	0.99
Shafer & Vovk	S1	0.78	4000	20.36	13.84	11.81	6.33	3.08	0
	S2	0.78	4000	35.94	29.87	22.87	16.86	11.61	2.76
	S3	0.78	4000	37.13	29.6	25.8	22.6	14.84	1.45
	S4	0.94	4000	85.71	86.36	78.34	79.38	76.51	47.48
Papadopoulos (8)	S1	2.16	4000	5.09	2.87	2.75	1.27	0.88	0
	S2	1.7	4000	17.62	13.42	8.74	7.13	6.52	0
	S3	2.14	4000	10.89	7.21	5.85	4.52	1.41	0
	S4	1.6	4000	80	72.27	65.61	59.2.	46.25	2.94
Papadopoulos (9)	S1	0.9	4000	18.58	14.1	10.16	7.59	6.17	0
	S2	0.89	4000	31.67	24.39	18.39	14.25	7.08	0.79
	S3	1.38	4000	26.73	21.39	18.35	11.86	7.07	0.72
	S4	3.4	4000	26.43	24.09	19.43	6.87	3.63	0
Papadopoulos (10)	S1	0.78	4000	20.87	15.14	12.09	7.28	3.08	0.78
	S2	0.89	4000	34.88	30.25	21.52	17.81	13.6	6.69
	S3	0.85	4000	33.42	25.87	23.94	17.51	13.43	0.72
	S4	0.84	4000	86.43	86.36	81.53	81.37	79.42	49.58
dAD (NN)	S1	1.57	315	1.78	1.83	1.1	1.27	0.44	0
	S2	1.54	261	9.79	7.94	4.48	3.56	1.42	0.39
	S3	1.42	268	13.12	11.69	9.57	8.19	6.36	0
	S4	1.66	259	70.71	68.64	61.15	53.66	46.25	14.71
dAD (CV)	S1	1.6	315	1.78	1.83	1.1	1.27	0.44	0
	S2	1.56	261	9.25	7.94	4.71	3.33	1.42	0.39
	S3	1.43	268	13.12	11.94	9.57	7.63	3.89	0
	S4	1.69	259	70.71	68.64	61.15	52.11	45.28	10.5
