## Supplementary material for "Dynamic applicability domain (*d*AD) for compound-target binding affinity prediction task with confidence guarantees": Table 2, Supplementary

### Sheet: Sheet1
Table 2, Supplementary Comparison of baseline methods with proposed dynamic applicability domain (dAD) approach on benchmark datasets involving compound-kinase binding affinities. αδ is the median prediction region of the test set; #calib is number of samples in the calibration set or median number of samples for the dAD method with varying calibration sizes. Error rates represent the percent of …
Benchmark datasets (KI)
		Median		Error rates per confidence level (\%)
Dataset	Approach	αδ	#calib	0.75	0.8	0.85	0.9	0.95	0.99
Davis	Shafer & Vovk (7)	0.75	1500	23.86	19.28	14.43	9.77	4.13	0.76
	Papadopoulos (8)	2.4	1500	1.39	1.23	1.23	1.64	1.35	1.11
	Papadopoulos (9)	0.84	1500	8.93	6.24	5.5	4.56	2.75	0.83
	Papadopoulos (10)	0.82	1500	14.86	10.55	9.05	7.53	4.23	1.11
	dAD (CV)	1.11	502	3.54	3.26	3.29	3.04	2.19	0.87
	dAD (NN)	1.11	502	3.43	3.26	3.27	2.9	2.21	0.94
KIBA	Shafer & Vovk (7)	0.58	3000	23.96	19.08	14.73	9.41	4.79	0.94
	Papadopoulos (8)	2.09	3000	7.04	5.2	4.28	3.15	2.24	1.15
	Papadopoulos (9)	0.56	3000	20.02	15.58	12.28	8.38	4.65	1.26
	Papadopoulos (10)	0.57	3000	21.93	16.98	13.42	9.02	5.42	1.79
	dAD (CV)	1.31	1661	3.71	2.59	1.97	1.03	0.39	0.09
	dAD (NN)	1.32	1661	3.68	2.53	1.91	1.01	0.43	0.15
BindingDB	Shafer & Vovk (7)	1.26	3000	23.36	28.85	13.08	8.84	5	0.84
	Papadopoulos (8)	2.05	3000	11.27	10.19	8.07	6.4	5	5.8
	Papadopoulos (9)	0.57	3000	38.89	36.64	34.29	29.61	23.51	21.49
	Papadopoulos (10)	1.19	3000	22.26	18.65	13.94	8.32	6.32	3
	dAD (CV)	1.52	133	8.85	6.61	5.35	3.49	1.85	0.75
	dAD (NN)	1.52	133	9.28	6.84	5.35	3.49	1.79	1.03
ChEMBL	Shafer & Vovk (7)	0.91	3000	24.62	19.27	13.92	9.4	4.51	0.99
	Papadopoulos (8)	1.88	3000	7.04	5.6	4.18	2.93	2.14	0.22
	Papadopoulos (9)	0.96	3000	20.48	17.08	13.48	9.98	6.44	2.46
	Papadopoulos (10)	0.83	3000	23.86	18.89	13.92	9.34	5.45	1.09
	dAD (CV)	1.45	253	5.06	3.68	2.31	1.46	0.63	0.22
	dAD (NN)	1.44	253	5.01	3.71	2.27	1.53	0.76	0.22
