## Supplementary material for "Dynamic applicability domain (*d*AD) for compound-target binding affinity prediction task with confidence guarantees": Table 3, Supplementary

### Sheet: Sheet2
Table 3, Supplementary Comparison of baseline methods with proposed dynamic applicability domain (dAD) approach on benchmark datasets involving subsets of the DTC dataset, including GPCR and SSRI datasets. Αδ is the median prediction region of the test set; #calib is number of samples in the calibration set or median number of samples for the dAD method with varying calibration sizes. Error rates…
DTC (GPCR; SSRI)
		Median		Error rates per confidence level (\%)
Dataset	Approach	αδ	#calib	0.75	0.8	0.85	0.9	0.95	0.99
GPCR	Shafer & Vovk (7)	1.13	1500	25.02	18.85	14.29	10	5.16	1.07
	Papadopoulos (8)	2.26	1500	13.81	10.83	8.14	7.71	5.11	4.56
	Papadopoulos (9)	1.25	1500	23.92	18.46	14.6	9.48	4.94	0.78
	Papadopoulos (10)	1.25	1500	24.32	18.77	14.97	10.49	5.19	1.26
	dAD (CV)	2.21	874	3.64	3.11	1.67	1.14	0.51	0.11
	dAD (NN)	2.39	874	3.62	3.04	1.69	1.06	0.42	0.12
SSRI	Shafer & Vovk (7)	1.05	1500	24.7	19.13	14.59	9.53	4.25	1.05
	Papadopoulos (8)	1.91	1500	10.02	8.4	7.06	3.98	2.27	1.94
	Papadopoulos (9)	0.84	1500	30.19	25.74	23.02	16.3	8.62	3.37
	Papadopoulos (10)	0.96	1500	24.27	19.42	15.18	9.76	4.53	1.23
	dAD (CV)	1.82	234	4.25	3.18	2.53	1.55	0.72	0.31
	dAD (NN)	1.8	234	4.53	3.32	2.68	1.67	1.01	0.17
